# Distinct structural and functional heterochromatin partitioning of lamin B1 and B2 revealed using genome-wide Nicking Enzyme Epitope targeted DNA sequencing

**DOI:** 10.1101/2024.07.11.603107

**Authors:** Sagnik Sen, Pierre-Olivier Estève, Karthikeyan Raman, Julie Beaulieu, Hang Gyeong Chin, George R. Feehery, Udayakumar S. Vishnu, Shuang-yong Xu, James C. Samuelson, Sriharsa Pradhan

## Abstract

A genome-wide chromatin profiling technology, named as Nicking Enzyme Epitope targeted DNA sequencing (NEED-seq) in which antibody-targeted controlled nicking by Nt.CviPII-pGL is used to study specific protein-DNA complexes. NEED-seq is performed *in situ* in formaldehyde fixed cells, allowing for both visual and genomic resolution of epitope bound chromatin. When applied to nuclei, NEED-seq yielded genome-wide chromatin associated proteins and histone post-translational modifications (PTMs). NEED-seq of lamin B1/B2 demonstrated their association with heterochromatin. Lamin B1 and B2 associated domains (LAD) segregated to three different states, and states with stronger LAD correlated with heterochromatic marks. Hi-C analysis displayed A and B compartment with equal lamin B1/B2 distribution, although methylated DNA remained high in B compartment. LAD clustering with Hi-C resulted in subcompartments, with lamin B1-B2 partitioning to facultative and constitutive heterochromatin respectively and were associated with neuronal development. Thus, lamin B1 and B2 have structural and functional partitioning in mammalian nucleus.

**Figure 1:**

**Graphical abstract:** Model depicting association of lamin B1 and B2 in A (facultative heterochromatin) and B (constitutive heterochromatin) compartmentalization.
