## Supplementary material for "Distinct structural and functional heterochromatin partitioning of lamin B1 and B2 revealed using genome-wide Nicking Enzyme Epitope targeted DNA sequencing": Table S2

### Sheet: A. AP1 Enriched Pathways
Pathway	Condition	Percentage of c-Jun Associated Gene	Percentage of c-Fos Associated Gene	Average P-value
IL 24 Signaling Pathway WP5413	RB1_p53	50.431	61.6379	4
ATM Signaling In Development And Disease WP3878	RB1_p53	62.2222	77.7778	3
VEGFA VEGFR2 Signaling WP3888	OV (AP1, RB1_p53)	55.814	73.7209	20.2297
Retinoblastoma Gene In Cancer WP2446	OV (AP1, RB1_p53)	56.3218	77.0115	7.46852
Insulin Signaling WP481	OV (AP1, RB1_p53)	61.25	74.375	9.48525
EGF EGFR Signaling Pathway WP437	OV (AP1, RB1_p53)	57.8616	75.4717	9.08482
mRNA Processing WP411	OV (AP1, RB1_p53)	60	72.8	6.7776
TGF Beta Signaling Pathway WP366	OV (AP1, RB1_p53)	60.6061	78.7879	9.54767
Androgen Receptor Signaling Pathway WP138	OV (AP1, RB1_p53)	68.9655	79.3103	8.1392
Ciliary Landscape WP4352	OV (AP1, RB1_p53)	55.8685	69.9531	8.36996
DNA IR Damage And Cellular Response Via ATR WP4016	OV (AP1, RB1_p53)	56.7901	75.3086	4.77623
Pleural Mesothelioma WP5087	OV (AP1, RB1_p53)	51.2586	59.4966	6.32566
Smith Magenis And Potocki Lupski Syndrome Copy Number Variation WP5381	OV (AP1, RB1_p53)	59.3548	70.9677	7.38609
Gastrin Signaling Pathway WP4659	OV (AP1, RB1_p53)	60.8696	73.0435	6.52388
DNA Repair Pathways Full Network WP4946	OV (AP1, RB1_p53)	56.6667	70.8333	5.36852
Angiopoietin Like Protein 8 Regulatory Pathway WP3915	OV (AP1, RB1_p53)	57.5758	69.697	5.65763
Androgen Receptor Network In Prostate Cancer WP2263	OV (AP1, RB1_p53)	58.7156	71.5596	5.43831
EGFR Tyrosine Kinase Inhibitor Resistance WP4806	OV (AP1, RB1_p53)	61.9048	76.1905	5.81639
Leptin Signaling Pathway WP2034	OV (AP1, RB1_p53)	61.9718	74.6479	4.70427
Glioblastoma Signaling Pathways WP2261	OV (AP1, RB1_p53)	59.7561	71.9512	4.45341
Oncostatin M Signaling Pathway WP2374	OV (AP1, RB1_p53)	66.0714	87.5	6.8638
Metabolic Reprogramming In Colon Cancer WP4290	OV (AP1, RB1_p53)	66.6667	88.0952	8.44391
Head And Neck Squamous Cell Carcinoma WP4674	OV (AP1, RB1_p53)	60.274	78.0822	8.35139
Cytoplasmic Ribosomal Proteins WP477	AP1	63.6364	76.1364	9.3325
Sterol Regulatory Element Binding Proteins SREBP Signaling WP1982	AP1	68.1159	76.8116	8.89637
Prolactin Signaling Pathway WP2037	AP1	60.8108	77.027	8.2399
Brain Derived Neurotrophic Factor BDNF Signaling Pathway WP2380	AP1	59.1241	66.4234	8.21989
Mesodermal Commitment Pathway WP2857	AP1	56.5517	66.2069	7.90191
Interleukin 11 Signaling Pathway WP2332	AP1	65.9091	84.0909	7.85123
IL6 Signaling Pathway WP364	AP1	69.7674	79.0698	7.3619
Translation Factors WP107	AP1	62	80	7.30254

### Sheet: B. RB1_p53 Enriched Pathways
Pathway	Condition	Percentage of p53 Associated Gene	Percentage of RB1 Associated Gene	Average P-value
Cell Cycle WP179	RB1_p53	61.6667	64.1667	9.53782
miRNA Regulation Of DNA Damage Response WP1530	RB1_p53	73.913	68.1159	9.00424
DNA Damage Response WP707	RB1_p53	72.4638	68.1159	8.66335
IL 24 Signaling Pathway WP5413	RB1_p53	55.1724	48.7069	7.21665
ATM Signaling In Development And Disease WP3878	RB1_p53	77.7778	71.1111	7.16903
ATM Signaling Pathway WP2516	RB1_p53	77.5	75	6.95965
N Glycan Biosynthesis WP5153	RB1_p53	68.4211	68.4211	6.59939
Small Cell Lung Cancer WP4658	RB1_p53	61.0526	60	6.52994
VEGFA VEGFR2 Signaling WP3888	OV (AP1,RB1_p53)	62.5581	56.0465	24.8355
Retinoblastoma Gene In Cancer WP2446	OV (AP1,RB1_p53)	75.8621	75.8621	14.1969
Insulin Signaling WP481	OV (AP1,RB1_p53)	64.375	65	13.9047
EGF EGFR Signaling Pathway WP437	OV (AP1,RB1_p53)	66.6667	60.3774	12.8322
mRNA Processing WP411	OV (AP1,RB1_p53)	69.6	62.4	11.9434
TGF Beta Signaling Pathway WP366	OV (AP1,RB1_p53)	64.3939	63.6364	11.0965
Androgen Receptor Signaling Pathway WP138	OV (AP1,RB1_p53)	67.8161	72.4138	10.7672
Ciliary Landscape WP4352	OV (AP1,RB1_p53)	62.4413	51.1737	10.6414
DNA IR Damage And Cellular Response Via ATR WP4016	OV (AP1,RB1_p53)	70.3704	70.3704	10.1098
Pleural Mesothelioma WP5087	OV (AP1,RB1_p53)	50.3432	47.3684	8.99572
Smith Magenis And Potocki Lupski Syndrome Copy Number Variation WP5381	OV (AP1,RB1_p53)	60	54.8387	8.11194
Gastrin Signaling Pathway WP4659	OV (AP1,RB1_p53)	65.2174	56.5217	8.01795
DNA Repair Pathways Full Network WP4946	OV (AP1,RB1_p53)	58.3333	61.6667	7.87752
Angiopoietin Like Protein 8 Regulatory Pathway WP3915	OV (AP1,RB1_p53)	58.3333	57.5758	7.30997
Androgen Receptor Network In Prostate Cancer WP2263	OV (AP1,RB1_p53)	63.3028	56.8807	7.19122
EGFR Tyrosine Kinase Inhibitor Resistance WP4806	OV (AP1,RB1_p53)	66.6667	60.7143	7.17344
Leptin Signaling Pathway WP2034	OV (AP1,RB1_p53)	67.6056	63.3803	6.84253
Glioblastoma Signaling Pathways WP2261	OV (AP1,RB1_p53)	65.8537	59.7561	6.64523
Oncostatin M Signaling Pathway WP2374	OV (AP1,RB1_p53)	69.6429	67.8571	6.59833
Metabolic Reprogramming In Colon Cancer WP4290	OV (AP1,RB1_p53)	73.8095	73.8095	6.52126
Head And Neck Squamous Cell Carcinoma WP4674	OV (AP1,RB1_p53)	65.7534	61.6438	6.30912
Cytoplasmic Ribosomal Proteins WP477	AP1	57.9545	60.2273	4.57134
Sterol Regulatory Element Binding Proteins SREBP Signaling WP1982	AP1	57.971	68.1159	4.02935
Prolactin Signaling Pathway WP2037	AP1	62.1622	62.1622	3.82029
Brain Derived Neurotrophic Factor BDNF Signaling Pathway WP2380	AP1	55.4745	54.0146	3.82882
Mesodermal Commitment Pathway WP2857	AP1	53.7931	48.9655	2.48973
Interleukin 11 Signaling Pathway WP2332	AP1	68.1818	56.8182	2.8296
IL6 Signaling Pathway WP364	AP1	69.7674	62.7907	2.58246
Translation Factors WP107	AP1	68	62	2.86952
