## Supplementary material for "Distinct structural and functional heterochromatin partitioning of lamin B1 and B2 revealed using genome-wide Nicking Enzyme Epitope targeted DNA sequencing": Table S4

### Sheet: A.
Gene Type	Gene Ontology	Source
Lamin B1(Unique)	neuron projection morphogenesis (GO:0048812)	Biological Process
Lamin B1(Unique)	neuron projection development (GO:0031175)	Biological Process
Lamin B1(Unique)	modulation of chemical synaptic transmission (GO:0050804)	Biological Process
Lamin B1(Unique)	circulatory system development (GO:0072359)	Biological Process
Lamin B1(Unique)	retinoid metabolic process (GO:0001523)	Biological Process
Lamin B1(Unique)	neuropeptide signaling pathway (GO:0007218)	Biological Process
Lamin B1(Unique)	regulation of endothelial cell migration (GO:0010594)	Biological Process
Lamin B1(Unique)	sensory perception of mechanical stimulus (GO:0050954)	Biological Process
Lamin B1(Unique)	plasma membrane bounded cell projection morphogenesis (GO:0120039)	Biological Process
Lamin B1(Unique)	negative regulation of endopeptidase activity (GO:0010951)	Biological Process
Lamin B1(Unique)	G protein-coupled receptor signaling pathway, coupled to cyclic nucleotide second messenger (GO:0007187)	Biological Process
Lamin B1(Unique)	regulation of trans-synaptic signaling (GO:0099177)	Biological Process
Lamin B1(Unique)	gonad development (GO:0008406)	Biological Process
Lamin B1(Unique)	cardiac muscle tissue development (GO:0048738)	Biological Process
Lamin B1(Unique)	chordate embryonic development (GO:0043009)	Biological Process
Lamin B1(Unique)	regulation of neurotransmitter receptor activity (GO:0099601)	Biological Process
Lamin B1(Unique)	retinoic acid metabolic process (GO:0042573)	Biological Process
Lamin B1(Unique)	regulation of nervous system development (GO:0051960)	Biological Process
Lamin B1(Unique)	flavonoid glucuronidation (GO:0052696)	Biological Process
Lamin B1(Unique)	xenobiotic glucuronidation (GO:0052697)	Biological Process
Lamin B1(Unique)	cellular glucuronidation (GO:0052695)	Biological Process
Lamin B1(Unique)	negative regulation of signaling (GO:0023057)	Biological Process
Lamin B1(Unique)	regulation of long-term synaptic potentiation (GO:1900271)	Biological Process
Lamin B1(Unique)	signal transduction by p53 class mediator (GO:0072331)	Biological Process
Lamin B1(Unique)	muscle cell differentiation (GO:0042692)	Biological Process
Lamin B1(Unique)	activation of adenylate cyclase activity (GO:0007190)	Biological Process
Lamin B1(Unique)	regulation of ossification (GO:0030278)	Biological Process
Lamin B1(Unique)	embryonic limb morphogenesis (GO:0030326)	Biological Process
Lamin B1(Unique)	transition metal ion transport (GO:0000041)	Biological Process
Lamin B1(Unique)	presynapse organization (GO:0099172)	Biological Process
Lamin B1(Unique)	regulation of neuroblast proliferation (GO:1902692)	Biological Process
Lamin B1(Unique)	embryonic axis specification (GO:0000578)	Biological Process
Lamin B1(Unique)	embryonic digit morphogenesis (GO:0042733)	Biological Process
Lamin B1(Unique)	regulation of ventricular cardiac muscle cell membrane repolarization (GO:0060307)	Biological Process
Lamin B1(Unique)	positive regulation of cardiac muscle hypertrophy (GO:0010613)	Biological Process
Lamin B1(Unique)	positive regulation of excitatory postsynaptic potential (GO:2000463)	Biological Process
Lamin B1(Unique)	positive regulation of glial cell differentiation (GO:0045687)	Biological Process
Lamin B1(Unique)	presynapse assembly (GO:0099054)	Biological Process
Lamin B1(Unique)	prostanoid metabolic process (GO:0006692)	Biological Process
Lamin B1(Unique)	negative regulation of neuron differentiation (GO:0045665)	Biological Process
Lamin B1(Unique)	cAMP-mediated signaling (GO:0019933)	Biological Process
Lamin B1(Unique)	cardiac conduction system development (GO:0003161)	Biological Process
Lamin B1(Unique)	cardiac left ventricle morphogenesis (GO:0003214)	Biological Process
Lamin B1(Unique)	retinol metabolic process (GO:0042572)	Biological Process
Lamin B1(Unique)	negative regulation of cell communication (GO:0010648)	Biological Process
Lamin B1(Unique)	regulation of cardiac muscle cell membrane repolarization (GO:0099623)	Biological Process
Lamin B1(Unique)	positive regulation of neural precursor cell proliferation (GO:2000179)	Biological Process
Lamin B1(Unique)	female genitalia development (GO:0030540)	Biological Process
Lamin B1(Unique)	sialylation (GO:0097503)	Biological Process
Lamin B1(Unique)	neuron projection arborization (GO:0140058)	Biological Process
Lamin B1(Unique)	regulation of actin filament length (GO:0030832)	Biological Process
Lamin B1(Unique)	axon extension involved in axon guidance (GO:0048846)	Biological Process
Lamin B1(Unique)	excitatory synapse assembly (GO:1904861)	Biological Process
Lamin B1(Unique)	galactosylceramide metabolic process (GO:0006681)	Biological Process
Lamin B1(Unique)	macromolecule modification (GO:0043412)	Biological Process
Lamin B1(Unique)	neuron projection extension involved in neuron projection guidance (GO:1902284)	Biological Process
Lamin B1(Unique)	positive regulation of epithelial cell proliferation involved in wound healing (GO:0060054)	Biological Process
Lamin B1(Unique)	regulation of postsynaptic neurotransmitter receptor activity (GO:0098962)	Biological Process
Lamin B1(Unique)	myelin assembly (GO:0032288)	Biological Process
Lamin B1(Unique)	positive regulation of skeletal muscle tissue development (GO:0048643)	Biological Process
Lamin B1(Unique)	regulation of calcium ion transmembrane transport via high voltage-gated calcium channel (GO:1902514)	Biological Process
Lamin B1(Unique)	hematopoietic stem cell proliferation (GO:0071425)	Biological Process
Lamin B1(Unique)	induction of positive chemotaxis (GO:0050930)	Biological Process
Lamin B1(Unique)	postsynapse assembly (GO:0099068)	Biological Process
Lamin B1(Unique)	atrial cardiac muscle cell action potential (GO:0086014)	Biological Process
Lamin B1(Unique)	regulation of response to stress (GO:0080134)	Biological Process
Lamin B1(Unique)	atrioventricular valve development (GO:0003171)	Biological Process
Lamin B1(Unique)	ceramide transport (GO:0035627)	Biological Process
Lamin B1(Unique)	defense response to protozoan (GO:0042832)	Biological Process
Lamin B1(Unique)	regulation of protein kinase C signaling (GO:0090036)	Biological Process
Lamin B1(Unique)	T cell differentiation in thymus (GO:0033077)	Biological Process
Lamin B1(Unique)	manganese ion transport (GO:0006828)	Biological Process
Lamin B1(Unique)	positive regulation of insulin secretion involved in cellular response to glucose stimulus (GO:0035774)	Biological Process
Lamin B1(Unique)	central nervous system neuron development (GO:0021954)	Biological Process
Lamin B1(Unique)	glucuronate metabolic process (GO:0019585)	Biological Process
Lamin B1(Unique)	RNA phosphodiester bond hydrolysis, endonucleolytic (GO:0090502)	Biological Process
Lamin B1(Unique)	steroid hormone mediated signaling pathway (GO:0043401)	Biological Process
Lamin B1(Unique)	vitamin D metabolic process (GO:0042359)	Biological Process
Lamin B1(Unique)	positive regulation of response to cytokine stimulus (GO:0060760)	Biological Process
Lamin B1(Unique)	positive regulation of sprouting angiogenesis (GO:1903672)	Biological Process
Lamin B1 + Lamin B2 (Overlap)	inorganic cation transmembrane transport (GO:0098662)	Biological Process
Lamin B1 + Lamin B2 (Overlap)	potassium ion transport (GO:0006813)	Biological Process
Lamin B1 + Lamin B2 (Overlap)	second-messenger-mediated signaling (GO:0019932)	Biological Process
Lamin B1 + Lamin B2 (Overlap)	lipid modification (GO:0030258)	Biological Process
Lamin B1 + Lamin B2 (Overlap)	kidney development (GO:0001822)	Biological Process
Lamin B1 + Lamin B2 (Overlap)	regulation of lamellipodium morphogenesis (GO:2000392)	Biological Process
Lamin B1 + Lamin B2 (Overlap)	detection of calcium ion (GO:0005513)	Biological Process
Lamin B1 + Lamin B2 (Overlap)	insulin secretion (GO:0030073)	Biological Process
Lamin B1 + Lamin B2 (Overlap)	neuronal action potential (GO:0019228)	Biological Process
Lamin B1 + Lamin B2 (Overlap)	peptide hormone secretion (GO:0030072)	Biological Process
Lamin B1 + Lamin B2 (Overlap)	cellular response to acid chemical (GO:0071229)	Biological Process
Lamin B1 + Lamin B2 (Overlap)	cardiac muscle cell action potential (GO:0086001)	Biological Process
Lamin B1 + Lamin B2 (Overlap)	response to amino acid (GO:0043200)	Biological Process
Lamin B1 + Lamin B2 (Overlap)	cellular response to amino acid stimulus (GO:0071230)	Biological Process
Lamin B1 + Lamin B2 (Overlap)	blood vessel diameter maintenance (GO:0097746)	Biological Process
Lamin B1 + Lamin B2 (Overlap)	regulation of embryonic development (GO:0045995)	Biological Process
Lamin B1 + Lamin B2 (Overlap)	dendrite morphogenesis (GO:0048813)	Biological Process
Lamin B1 + Lamin B2 (Overlap)	phospholipid biosynthetic process (GO:0008654)	Biological Process
Lamin B1 + Lamin B2 (Overlap)	positive regulation of potassium ion transport (GO:0043268)	Biological Process
Lamin B1 + Lamin B2 (Overlap)	regulation of dendrite development (GO:0050773)	Biological Process
Lamin B1 + Lamin B2 (Overlap)	ceramide biosynthetic process (GO:0046513)	Biological Process

### Sheet: B.
Gene Type	Gene Ontology	Source
Lamin B1(Unique)	sensory perception of chemical stimulus (GO:0007606)	Biological Process
Lamin B1(Unique)	sensory perception of smell (GO:0007608)	Biological Process
Lamin B1(Unique)	anterograde trans-synaptic signaling (GO:0098916)	Biological Process
Lamin B1(Unique)	chemical synaptic transmission (GO:0007268)	Biological Process
Lamin B2(Unique)	anterograde trans-synaptic signaling (GO:0098916)	Biological Process
Lamin B2(Unique)	synapse assembly (GO:0007416)	Biological Process
Lamin B2(Unique)	cell junction assembly (GO:0034329)	Biological Process
Lamin B2(Unique)	modulation of chemical synaptic transmission (GO:0050804)	Biological Process
Lamin B2(Unique)	synapse organization (GO:0050808)	Biological Process
Lamin B2(Unique)	regulation of small GTPase mediated signal transduction (GO:0051056)	Biological Process
Lamin B2(Unique)	hydrogen peroxide catabolic process (GO:0042744)	Biological Process
Lamin B2(Unique)	hydrogen peroxide metabolic process (GO:0042743)	Biological Process
Lamin B2(Unique)	negative regulation of ERBB signaling pathway (GO:1901185)	Biological Process
Lamin B2(Unique)	carbohydrate catabolic process (GO:0016052)	Biological Process
Lamin B2(Unique)	negative regulation of epidermal growth factor receptor signaling pathway (GO:0042059)	Biological Process
Lamin B2(Unique)	inorganic anion transmembrane transport (GO:0098661)	Biological Process
Lamin B2(Unique)	chloride transmembrane transport (GO:1902476)	Biological Process
Lamin B2(Unique)	regulation of epidermal growth factor receptor signaling pathway (GO:0042058)	Biological Process
Lamin B2(Unique)	cell morphogenesis involved in neuron differentiation (GO:0048667)	Biological Process
Lamin B2(Unique)	chloride transport (GO:0006821)	Biological Process
Lamin B2(Unique)	negative regulation of cellular response to growth factor stimulus (GO:0090288)	Biological Process
Lamin B2(Unique)	regulation of G protein-coupled receptor signaling pathway (GO:0008277)	Biological Process
Lamin B1 + Lamin B2 (Overlap)	sensory perception of smell (GO:0007608)	Biological Process
Lamin B1 + Lamin B2 (Overlap)	sensory perception of chemical stimulus (GO:0007606)	Biological Process
Lamin B1 + Lamin B2 (Overlap)	cell-cell junction assembly (GO:0007043)	Biological Process
Lamin B1 + Lamin B2 (Overlap)	phospholipase C-activating G protein-coupled receptor signaling pathway (GO:0007200)	Biological Process
Lamin B1 + Lamin B2 (Overlap)	positive regulation of cell junction assembly (GO:1901890)	Biological Process
Lamin B1 + Lamin B2 (Overlap)	development of primary male sexual characteristics (GO:0046546)	Biological Process
Lamin B1 + Lamin B2 (Overlap)	male gonad development (GO:0008584)	Biological Process
Lamin B1 + Lamin B2 (Overlap)	positive regulation of neuron differentiation (GO:0045666)	Biological Process
Lamin B1 + Lamin B2 (Overlap)	positive regulation of nervous system development (GO:0051962)	Biological Process
Lamin B1 + Lamin B2 (Overlap)	gonad development (GO:0008406)	Biological Process
Lamin B1 + Lamin B2 (Overlap)	sensory perception (GO:0007600)	Biological Process
Lamin B1 + Lamin B2 (Overlap)	regulation of humoral immune response (GO:0002920)	Biological Process
Lamin B1 + Lamin B2 (Overlap)	calcium-dependent cell-cell adhesion via plasma membrane cell adhesion molecules (GO:0016339)	Biological Process
Lamin B1 + Lamin B2 (Overlap)	embryonic limb morphogenesis (GO:0030326)	Biological Process
Lamin B1 + Lamin B2 (Overlap)	lipid modification (GO:0030258)	Biological Process
Lamin B1 + Lamin B2 (Overlap)	killing by host of symbiont cells (GO:0051873)	Biological Process
Lamin B1 + Lamin B2 (Overlap)	embryonic digit morphogenesis (GO:0042733)	Biological Process
Lamin B1 + Lamin B2 (Overlap)	cellular glucuronidation (GO:0052695)	Biological Process
Lamin B1 + Lamin B2 (Overlap)	detection of chemical stimulus involved in sensory perception of smell (GO:0050911)	Biological Process
Lamin B1 + Lamin B2 (Overlap)	detection of chemical stimulus involved in sensory perception (GO:0050907)	Biological Process
Lamin B1 + Lamin B2 (Overlap)	positive regulation of synapse assembly (GO:0051965)	Biological Process
Lamin B1 + Lamin B2 (Overlap)	regulation of potassium ion transport (GO:0043266)	Biological Process
Lamin B1 + Lamin B2 (Overlap)	regulation of cardiac muscle contraction (GO:0055117)	Biological Process
Lamin B1 + Lamin B2 (Overlap)	glucuronate metabolic process (GO:0019585)	Biological Process
Lamin B1 + Lamin B2 (Overlap)	neuron cell-cell adhesion (GO:0007158)	Biological Process
Lamin B1 + Lamin B2 (Overlap)	stem cell development (GO:0048864)	Biological Process
Lamin B1 + Lamin B2 (Overlap)	mesenchymal cell development (GO:0014031)	Biological Process
Lamin B1 + Lamin B2 (Overlap)	regulation of leukocyte chemotaxis (GO:0002688)	Biological Process
Lamin B1 + Lamin B2 (Overlap)	regulation of release of sequestered calcium ion into cytosol by sarcoplasmic reticulum (GO:0010880)	Biological Process
Lamin B1 + Lamin B2 (Overlap)	positive regulation of striated muscle cell differentiation (GO:0051155)	Biological Process
Lamin B1 + Lamin B2 (Overlap)	cytolysis by host of symbiont cells (GO:0051838)	Biological Process
Lamin B1 + Lamin B2 (Overlap)	cytolysis in other organism involved in symbiotic interaction (GO:0051801)	Biological Process
Lamin B1 + Lamin B2 (Overlap)	forelimb morphogenesis (GO:0035136)	Biological Process
Lamin B1 + Lamin B2 (Overlap)	positive regulation of dendrite development (GO:1900006)	Biological Process
Lamin B1 + Lamin B2 (Overlap)	regulation of sequestering of calcium ion (GO:0051282)	Biological Process
Lamin B1 + Lamin B2 (Overlap)	regulation of cell communication by electrical coupling (GO:0010649)	Biological Process
Lamin B1 + Lamin B2 (Overlap)	positive regulation of endothelial cell chemotaxis (GO:2001028)	Biological Process
Lamin B1 + Lamin B2 (Overlap)	negative regulation of epithelial cell differentiation (GO:0030857)	Biological Process
Lamin B1 + Lamin B2 (Overlap)	sympathetic nervous system development (GO:0048485)	Biological Process
Lamin B1 + Lamin B2 (Overlap)	cell communication by electrical coupling involved in cardiac conduction (GO:0086064)	Biological Process
Lamin B1 + Lamin B2 (Overlap)	mesonephric tubule development (GO:0072164)	Biological Process
Lamin B1 + Lamin B2 (Overlap)	positive regulation of cardiac muscle tissue growth (GO:0055023)	Biological Process
Lamin B1 + Lamin B2 (Overlap)	positive regulation of heart rate (GO:0010460)	Biological Process
Lamin B1 + Lamin B2 (Overlap)	positive regulation of positive chemotaxis (GO:0050927)	Biological Process
Lamin B1 + Lamin B2 (Overlap)	positive regulation of stem cell differentiation (GO:2000738)	Biological Process
Lamin B1 + Lamin B2 (Overlap)	stabilization of membrane potential (GO:0030322)	Biological Process
Lamin B1 + Lamin B2 (Overlap)	positive regulation of cartilage development (GO:0061036)	Biological Process
Lamin B1 + Lamin B2 (Overlap)	positive regulation of excitatory postsynaptic potential (GO:2000463)	Biological Process
Lamin B1 + Lamin B2 (Overlap)	prostaglandin biosynthetic process (GO:0001516)	Biological Process
Lamin B1 + Lamin B2 (Overlap)	ureteric bud development (GO:0001657)	Biological Process
Lamin B1 + Lamin B2 (Overlap)	cellular response to caffeine (GO:0071313)	Biological Process
Lamin B1 + Lamin B2 (Overlap)	cellular response to gonadotropin stimulus (GO:0071371)	Biological Process
Lamin B1 + Lamin B2 (Overlap)	hindlimb morphogenesis (GO:0035137)	Biological Process
Lamin B1 + Lamin B2 (Overlap)	response to caffeine (GO:0031000)	Biological Process
Lamin B1 + Lamin B2 (Overlap)	natural killer cell differentiation (GO:0001779)	Biological Process
Lamin B1 + Lamin B2 (Overlap)	positive regulation of T-helper 2 cell cytokine production (GO:2000553)	Biological Process
Lamin B1 + Lamin B2 (Overlap)	adenosine metabolic process (GO:0046085)	Biological Process
Lamin B1 + Lamin B2 (Overlap)	embryonic forelimb morphogenesis (GO:0035115)	Biological Process
Lamin B1 + Lamin B2 (Overlap)	ketone biosynthetic process (GO:0042181)	Biological Process
Lamin B1 + Lamin B2 (Overlap)	cellular response to purine-containing compound (GO:0071415)	Biological Process
Lamin B1 + Lamin B2 (Overlap)	endothelial tube morphogenesis (GO:0061154)	Biological Process
Lamin B1 + Lamin B2 (Overlap)	phosphate ion homeostasis (GO:0055062)	Biological Process
Lamin B1 + Lamin B2 (Overlap)	positive regulation of chondrocyte differentiation (GO:0032332)	Biological Process
Lamin B1 + Lamin B2 (Overlap)	postsynapse assembly (GO:0099068)	Biological Process
Lamin B1 + Lamin B2 (Overlap)	regulation of T-helper 2 cell cytokine production (GO:2000551)	Biological Process
