## Supplementary material for "Distinct structural and functional heterochromatin partitioning of lamin B1 and B2 revealed using genome-wide Nicking Enzyme Epitope targeted DNA sequencing": Table S5

### Sheet: Sheet1
List of Antibodies used
H3K27ac (CST #8173)
Lamin B1 (Abcam # ab16048)
H3K4me1 (CST # 9723)
H3K4me3 (CST # 9751)
H4K20me1 (T.F. # MA5-18067)
H4K20me3 (Abcam # ab9053)
H3K9me3 (CST # 13969)
H2AK119Ub (CST # 8240)
H3K27me3 (CST # 9733)
Lamin B2 (Invitrogen # PA5-29121)
IgG (Normal,Rabbit: CST # 2729)
H3K9me2 (CST # 4658)
p53 (CST # 48818)
c-Jun (CST # 9165)
c-Fos (CST # 2250)
Rb (CST # 9309)
NPAT (Invitrogen # PA5-66839)
